# A nanobody-based strategy for rapid and scalable purification of native human protein complexes

**DOI:** 10.1101/2023.03.09.531980

**Authors:** Taylor Anthony Stevens, Giovani Pinton Tomaleri, Masami Hazu, Sophia Wei, Vy N. Nguyen, Charlene DeKalb, Rebecca M. Voorhees, Tino Pleiner

**Affiliations:** Division of Biology and Biological Engineering, California Institute of Technology, 1200 E. California Blvd., Pasadena, CA 91125, USA

## Abstract

Native isolation of proteins in high yield and purity is a major bottleneck for analysis of their three-dimensional structure, function, and interactome. Here, we present a streamlined workflow for the rapid production of proteins or protein complexes using lentiviral transduction of human suspension cells, combined with highly-specific nanobody-mediated purification and proteolytic elution. (1) First, generation of a plasmid coding for a protein of interest fused to an N- or C-terminal GFP or ALFA peptide tag is rapidly achieved using the lentiviral plasmid toolkit we have designed. (2) Human suspension cell lines stably expressing the tagged fusion protein can be generated in <5 days using lentiviral transduction. (3) Leveraging the picomolar affinity of the GFP and ALFA nanobodies for their respective tags, proteins expressed even at low levels can be specifically captured from the resulting cell lysate in a variety of conditions, including detergents and mild denaturants. (4) Finally, rapid and specific elution of tagged or untagged proteins under native conditions is achieved within minutes at 4°C using an engineered SUMO protease. We demonstrate the wide applicability of the method by purifying multiple challenging soluble and membrane protein complexes to high purity from human cells. Our strategy is also directly compatible with many widely used GFP expression plasmids, cell lines and transgenic model organisms; is faster than alternative approaches, requiring ∼8 days from cloning to purification; and results in substantially improved yields and purity.
