## Supplementary Data 2 for "A nanobody-based strategy for rapid and scalable purification of native human protein complexes"

### Sheet: Sheet1
MM/DD/YY	E. coli protein expression data sheet
	Expression conditions
			Expression Temperature [˚C]	IPTG concentration (mM)	Expression time	Expression medium	Resuspension buffer
	Plasmid	E. coli strain
	pTP396	CVB101	18 C	0.2	16 h	1.0 L SB-Kan-Cam	50 mM Tris/HCl pH. 7.5, 300 mM NaCl, 20 mM imidazole, 1 mM DTT, 1 mM PMSF
	How to take normalized samples durig expression to load an even (non-overloaded) SDS-PAGE gel:
			Before induction BI sample		Total expression (TE) sample	Culture volume	Resuspension volume	Biomass concentration	After sonication (AS) sample		Small-scale spin	Supernatant (SN) sample		Pellet (P) sample
	Plasmid	Before induction OD600	Pellet X µl bacterial culture and resuspend pellet in 100 µl 2x sample buffer	Total expression OD600	Pellet X µl bacterial culture and resuspend pellet in 100 µl 2x sample buffer	[ml]	[ml]	[OD/ml]	Take off X µl AS	Add X µl of 2x sample buffer	for supernatant and pellet samples, pellet X µl lysate	Take off X µl SN	Add X µl of 2x sample buffer	Add X µl 2x sample buffer to pellet
	pTP396	2	175	8	43.75	1000	120	66.6667	5.25	94.75	8.1	6.75	93.25	120
			= 100 µl at 3.5 mOD/µl		= 100 µl at 3.5 mOD/µl				= 100 µl at 3.5 mOD/µl			= 100 µl at 4.5 mOD/µl		= X µl at 4.5 mOD/µl
	Before induction (BI) sample:	Shortly before induction of the main culture take out a 1 ml aliquot of bacterial culture and measure OD600 on a spectrophotometer. Blank with medium. Replace value above (C13). Centrifuge X µl (D13) of bacterial culture in a 1.5 ml tube for 4 min at 15,000g at RT to pellet all bacterial cells. Aspirate supernatant and resuspend bacterial cell pellet in 100 µl 2x SB sample buffer. The resulting s…
	Total expression (TE) sample:	At the end of expression take out a 1 ml aliquot of bacterial culture, measure OD600 as above and replace value in excel sheet (E13). Centrifuge X µl (F13) of bacterial culture in a 1.5 ml tube for 4 min at 15,000g at RT to pellet all bacterial cells. Aspirate supernatant and resuspend bacterial cell pellet in 100 µl 2x SB sample buffer.
	After sonication (AS) sample:	Using the final OD600 measurement at the end of expression (E13), total culture volume (G13) and resuspension volume (H13), a "biomass concentration" in OD600/ml or milli(m)OD600/µl can be calculated (I13). This biomass concentration is used to take an aliquot of the sonicated cell lysate (J13 = 350 mOD) that would contain an equivalent amount of total protein than the BI and TE samples. This ali…
	Small-scale spin:	To facilitate taking a sample of of supernatant (soluble protein fraction) and pellet (insoluble protein fraction), X µl (L13) of cell lysate after sonication are pelleted for 30 min at 15,000 g at 4˚C. Take off supernatant to new tube and take sample as described below to get a supernatant (SN) sample. Resuspend this pellet as described below to obtain pellet (P) sample.
	Supernatant (SN) sample:	Take X µl (M13) of supernatant of small-scale test spin as described above and mix with 2x sample buffer (N13) to make up a final 100 µl sample containing 4.5 mOD/µl. We will load 10 µl (45 mOD) on a SDS-PAGE lane. Loading 45 instead of 35 mOD makes up for the partial loss of protein in the insoluble fraction and will result in a more even loading appearance when compared to BI/TE/AS samples.
	Pellet (P) sample:	Resuspend the bacterial cell pellet resulting from the small-scale spin as described above in X µl (O13) 2x sample buffer to make up a final 100 µl sample containing 4.5 mOD/µl. We will load 10 µl (45 mOD) on a SDS-PAGE lane. Loading 45 instead of 35 mOD makes up for the fact that most proteins will be in the soluble fraction and will result in a more even loading appearance when compared to BI/T…
MM/DD/YY	Nickel purification
	After elution from the Nickel colum, measure absorption of all collected fractions at 280 nm. Pool peak fractions and determine molar and mass concentration of the purified protein by replacing the value below (I28)
														Nickel (Ni) sample
	Plasmid	N-terminal tag	Protein	C-terminal tag	Purification method	Concentration [µM]	Concentration [mg/ml]	A280	Extinction coefficient ε280 [M-1 cm-1]	Elution buffer	Elution volume [ml]	Absorbance ratio 260/280 nm	Molecular weight [Da]	Take X µl of eluate for 10 µg total protein	Add X µl of 2x sample buffer
	pTP396	His14-Avi-SUMOEu-	anti-GFP nanobody	-	Nickel + imidazole elution (Ni+IA)	153.302	4.875	5.2	33920	50 mM Tris/HCL pH 7.5; 300 mM NaCl; 500 mM imidazole; 250 mM sucrose			31800	2.05128	97.9487
														= 100 µl at 0.1 µg/µl
	Nickel unbound (UB) sample:	Take a sample of the flow-through fraction of the nickel column exactly as for the supernatant sample above.
	Nickel (Ni) sample:	Mix X µl (O28) of purified protein, corresponding to 10 µg total protein, with X µl (P28) 2x sample buffer to make up 100 µl of sample at a concentration of 0.1 µg protein/µl. Loading 10 µl per lane will result in a 1 µg band.
	SDS-PAGE analysis
	Load 10 µl of each sample per lane in this order
	M - BI TE AS SN P UB Ni
	M = Marker / protein molecular weight marker/ladder
	- = "empty lane" --> load 10 µl 2x sample buffer
	Load all other empty lanes on the gel with 10 µl 2x sample buffer as well
